# Genome-wide association uncovers the genetic architecture of tradeoff between flowering date and yield components in sesame

**DOI:** 10.1101/2021.04.22.440889

**Authors:** Idan Sabag, Gota Morota, Zvi Peleg

## Abstract

Unrevealing the genetic makeup of crop morpho-agronomic traits is essential for improving yield quality and sustainability. Sesame (*Sesamum indicum* L.), one of the oldest oil-crops in the world, which despite its economical and agricultural importance, is an ‘orphan crop-plant’ that undergone limited modern selection, thus, preserving wide genetic diversity. Here we harnessed this natural variation in a newly developed sesame panel (SCHUJI) to perform genome-wide association studies for morpho-agronomic traits under the Mediterranean climate conditions. Field-based phenotyping of the SCHUJI panel across two seasons exposed wide phenotypic variation for all traits. Using 20,294 single-nucleotide polymorphism markers, we detected 50 genomic signals associated with these traits. Major genomic region on LG2 was associated with flowering date and yield-related traits, exemplified the key role of the flowering date on productivity. Our results shed light on the genetic architecture of flowering date and its interaction with yield components in sesame and may serve as a basis for future sesame breeding programs in the Mediterranean basin.
