## Supplementary material for "Genome-wide association uncovers the genetic architecture of tradeoff between flowering date and yield components in sesame": SI Tables

### Sheet: S1
Supplemental Table S1. List of the sesame lines from the SCHUJI panel and their geographical origin.
Genotype	Continent	Country
S-1	Asia	Israel
S-2	Asia	Turkey
S-3	Africa	Ethiopia
S-4	South America	Bolivia
S-8	Asia	Israel
S-9	Africa	Ethiopia
S-10	Africa	Ethiopia
S-11	Africa	Ethiopia
S-25	Africa	B. Fasso
S-27	Africa	Somalia
S-31	Africa	Ethiopia
S-33	North America	USA
S-34	Africa	Egypt
S-36	Asia	Pakistan
S-37	Asia	Thailand
S-38	Africa	Egypt
S-39	Asia	Afghanistan
S-40	North America	Mexico
S-41	North America	USA
S-44	Asia	Soviet
S-45	Africa	Egypt
S-46	North America	USA
S-47	North America	USA
S-48	Africa	Kenya
S-49	Asia	Turkey
S-50	Africa	Egypt
S-51	Africa	Sudan
S-52	North America	USA
S-54	Africa	Nigeria
S-55	Asia	Japan
S-56	Asia	Turkey
S-58	Asia	Israel
S-59	Asia	Iran
S-60	South America	Argentina
S-61	Africa	Egypt
S-62	Africa	Sudan
S-63	Asia	Jordan
S-64	Europe	Greece
S-65	Africa	Egypt
S-67	Europe	Cyprus
S-68	Asia	Syria
S-70	Africa	Egypt
S-71	Africa	Congo
S-73	Asia	India
S-74	Asia	Iraq
S-75	Asia	Pakistan
S-78	Africa	Nigeria
S-79	Africa	Kenya
S-80	North America	USA
S-81	North America	Mexico
S-82	North America	USA
S-83	North America	USA
S-85	North America	USA
S-86	North America	USA
S-87	Europe	Greece
S-88	Asia	Soviet
S-89	Africa	Kenya
S-90	Africa	Libya
S-91	Africa	Egypt
S-92	Asia	Afghanistan
S-93	South America	Peru
S-95	Asia	Iraq
S-96	Unknown	unknown
S-97	Europe	Greece
S-98	North America	USA
S-100	Asia	China
S-102	Asia	Soviet
S-104	North America	Mexico
S-106	North America	Virgin island
S-109	Asia	India
S-112	Asia	Iran
S-113	South America	Venezuela
S-114	North America	Mexico
S-115	Asia	India
S-117	Asia	Jordan
S-118	Unknown	unknown
S-121	Unknown	unknown
S-123	Asia	Israel
S-126	South America	Venezuela
S-127	Unknown	unknown
S-129	North America	USA
S-134	Asia	Israel
S-135	Asia	Israel
S-136	North America	USA
S-137	Asia	Israel
S-138	Asia	Israel
S-278	North America	Mexico
S-297	South America	Venezuela
S-305	Asia	Taiwan
S-311	Africa	Sudan
S-312	Asia	Turkey
S-314	North America	Nicaragua
S-315	Europe	Greece
S-316	Europe	Bulgaria
S-317	Europe	Bulgaria
S-318	Asia	Nepal
S-319	Asia	Nepal
S-320	Asia	Chile
S-321	Asia	China
S-322	Asia	Sri Lanka
S-323	Asia	Iran
S-324	Asia	Sri Lanka
S-325	Africa	Egypt
S-327	Asia	Jordan
S-328	Asia	Israel
S-329	Asia	Saudi Arab
S-331	Asia	Yemen
S-332	Africa	Sudan
S-333	Asia	Soviet
S-334	Asia	Soviet
S-335	Africa	Nigeria
S-336	Asia	Nepal
S-337	Asia	Iran
S-338	North America	USA
S-339	Asia	Israel
S-340	Asia	India
S-341	South America	Venezuela
S-342	Africa	Congo
S-343	Asia	Turkey
S-408	Unknown	unknown
S-416	Asia	Israel
S-417	Asia	Israel
S-423	South America	Peru
S-428	North America	Mexico
S-431	Africa	Nigeria
S-432	Africa	Nigeria
S-433	Africa	Nigeria
S-434	Asia	Pakistan
S-435	Asia	Pakistan
S-443	Africa	Egypt
S-445	Africa	Egypt
S-447	Africa	Egypt
S-448	Asia	China
S-450	Asia	China
S-451	Asia	China
S-452	Africa	Mozambique
S-454	Africa	Mozambique
S-456	Asia	Korea
S-459	Asia	Israel
S-460	Asia	Israel
S-462	Asia	Israel
S-463	Asia	Israel
S-464	Asia	Israel
S-466	Asia	Israel
S-467	Asia	Sri lanka
S-472	Europe	Greece
S-473	Europe	Greece
S-474	Europe	Greece
S-475	Europe	Greece
S-476	Asia	Japan
S-478	Asia	Japan
S-479	Asia	Thailand
S-481	Asia	Thailand
S-482	Asia	Thailand
S-487	South America	Venezuela
S-488	South America	Venezuela
S-490	Europe	Bulgaria
S-491	Europe	Bulgaria
S-493	Asia	Indonesia
S-494	Asia	Indonesia
S-496	Asia	Nepal
S-497	Asia	Nepal
S-500	Asia	Yemen
S-501	Asia	Yemen
S-503	Africa	Sudan
S-504	Asia	Iran
S-508	Asia	Afghanistan
S-509	Unknown	unknown
S-510	Unknown	unknown
S-515	Unknown	unknown
S-520	Unknown	unknown
S-522	Unknown	unknown
S-525	Unknown	unknown
S-528	Unknown	unknown
S-529	Unknown	unknown
S-534	Unknown	unknown
S-550	Asia	India
S-554	Africa	Mozambique
S-570	Africa	Mozambique
S-575	Africa	Nigeria
S-576	Africa	Nigeria
S-577	Africa	Ethiopia
S-581	South America	Paraguay
S-1034	Africa	Egypt

### Sheet: S2
Supplemental Table S2. Cross-validation error for K=1-10.
Number of K	Cross-Validation error
1	0.92
2	0.78
3	0.71
4	0.703
5	0.699
6	0.701
7	0.689
8	0.693
9	0.708
10	0.701

### Sheet: S3
Supplemental Table S3. Mean, standard deviations (SD) and coefficient of variation (CV) of the measured traits.
Trait	2018		2020		Combined
	Mean±SD	CV	Mean±SD	CV	Mean±SD	CV
Flowering date (days)	51.05±8.93	17.5	49.97±7.06	14.13	50.54±7.97	15.78
Height to the first capsule (cm)	71.59±28.66	40	92.45±38.74	41.91	82.04±33.45	40.78
Plant height (cm)	177.42±18.4	13.5	184.93±27.86	15.06	160.56±22.48	14
Reproductive zone (cm)	64.74±19.21	29.6	92.92±22.36	24.06	78.88±19.92	25.25
Reproductive index (RZ/PH)	0.48±0.15	32.7	0.51±0.14	28.57	0.5±0.15	30
Branches per plant (number/plant)	5.17±2.43	47.07	3.94±2.08	52.9	4.55±2.15	47.18
Seed-yield (g/plant)	17.09±7.41	43.39	18.63±6.56	35.19	17.83±6.24	35.02
Seeds number per plant (number/plant)	3545±1558	43.96	6351.14±2204	34.7	4935±1609	32.6
Thousand-seed weight (g)	3.12±0.50	16.25	2.94±0.40	13.62	3.03±0.43	14.3

### Sheet: S4
Supplemental Table S4. Phenotypic Correlations and P-values among the measured traits.
	Flowering date (days)	Height to the first capsule (cm)	Plant Height (cm)	Reproductive zone (cm)	Reproductive index	Number of branches per plant	Seed-yield (g/plant)	Seeds number per plant
Height to the first capsule (cm)	0.9
	<.0001
Plant Height (cm)	0.7	0.82
	<.0001	<.0001
Reproductive zone (cm)	-0.74	-0.76	-0.26
	<.0001	<.0001	0.0005
Reproductive index (ratio)	-0.89	-0.97	-0.68	0.87
	<.0001	<.0001	<.0001	<.0001
Number of branches per plant	0.35	0.55	0.27	-0.63	-0.61
	<.0001	<.0001	0.0002	<.0001	<.0001
Seed-yield (g/plant)	-0.6	-0.4	-0.13	0.52	0.43	-0.06
	<.0001	<.0001	0.078	<.0001	<.0001	0.41
Seeds number per plant	-0.62	-0.47	-0.23	0.54	0.48	-0.15	0.86
	<.0001	<.0001	0.0016	<.0001	<.0001	0.038	<.0001
Thousand-seed weight (g)	-0.18	-0.01	0.12	0.14	0.07	0.17	0.37	-0.04
	0.012	0.91	0.061	0.061	0.38	0.023	<.0001	0.55

### Sheet: S5
Supplemental Table S5. Cluster means from the K-means clustering analysis.
Cluster	N	Flowering date (days)	Height to the first capsule (cm)	Plant height (cm)	Reproductive index	Number of branches per plant	Seed-yield (g/plant)	Seeds number per plant	Thousand-seed weight (g)
1	64	48.76	83.79	166.69	0.5	5.12	23.66	6131.38	3.22
2	72	44.84	51.97	142.23	0.63	3.29	17.44	5077.11	2.95
3	46	61.65	124.92	181.77	0.31	5.67	10.8	3092.57	2.91

### Sheet: S6
Supplemental Table S6. Fixation index (FST) values between the subpopulation in the panel.
	K1	K2	K3	K4	K5	K6	K7
K1
K2	0.22
K3	0.24	0.18
K4	0.25	0.32	0.18
K5	0.23	0.13	0.08	0.17
K6	0.13	0.2	0.29	0.32	0.26
K7	0.09	0.16	0.15	0.22	0.13	0.2

### Sheet: S7
Supplemental Table S8. Genomic heritability estimates of the measured traits.
Trait	Genomic heritability
Flowering date	0.48
Height to the first capsule	0.44
Plant height	0.37
Reproductive zone	0.41
Reproductive index	0.41
Number of branches per plant	0.51
Seed-yield	0.58
Seeds number per plant	0.45
Thousand-seed weight	0.42

### Sheet: S8
Supplemental Table S8. Genomic correlations among the measured traits.
	Flowering date	Height to the first capsule	Plant height	Reproductive zone	Reproductive index	Branches per plant	Seed-yield	Seeds number per plant
Flowering date	1
Height to the first capsule	0.88	1
Plant height	0.58	0.71	1
Reproductive zone	-0.71	-0.75	-0.1	1
Reproductive index	-0.86	-0.96	-0.55	0.88	1
Branches per plant	0.22	0.47	-0.003	-0.67	-0.57	1
Seed-yield	-0.78	-0.56	-0.16	0.69	0.64	-0.13	1
Seeds number per plant	-0.75	-0.6	-0.24	0.7	0.64	-0.12	0.93	1
Thousand-seed weight	-0.33	-0.11	0.1	0.25	0.2	-0.028	0.44	0.17

### Sheet: S9
Supplemental Table S9. Significant genetic markers (SNPs) that are associated with the traits in the experiment.
Trait	year	Marker	LG	Position	p-value	-log10 (p)
Flowering date
	2018	102331:118:+	2	14391257	2.19563e-06	5.65844
	2018	102374:140:+	2	14406311	1.74173e-06	5.75902
	2018	102434:88:+	2	14418915	4.76095e-06	5.32231
	2018	581336:96:+	11	1275457	5.99904e-06	5.22192
	2020	102331:118:+	2	14391257	1.10544e-05	4.95646
	2020	102374:140:+	2	14406311	3.79092e-06	5.42126
	2020	102434:88:+	2	14418915	8.61255e-06	5.06487
	2020	581336:96:+	11	1275457	1.34415e-06	5.87155
	Combined	102109:74:-	2	14322492	1.47239e-05	4.83198
	Combined	102331:118:+	2	14391257	2.96819e-06	5.52751
	Combined	102374:140:+	2	14406311	1.59209e-06	5.79803
	Combined	102434:88:+	2	14418915	4.16986e-06	5.37988
	Combined	581336:96:+	11	1275457	2.01254e-06	5.69626
Height to the first capsule
	2018	728255:124:-	16	1192036	9.75967e-06	5.01056
	2018	89742:10:+	2	10272508	9.85698e-06	5.00626
	2020	89742:10:+	2	10272508	6.78912e-06	5.16819
	Combined	89742:10:+	2	10272508	4.92716e-06	5.3074
Reproductive index
	2018	728255:124:-	16	1192036	2.25508e-06	5.64684
	2020	728255:124:-	16	1192036	1.40977e-05	4.85085
	Combined	728255:124:-	16	1192036	2.84384e-06	5.5461
	2018	698097:144:-	15	1903788	1.24458e-05	4.90498
	2020	534550:79:+	10	1181351	1.18889e-05	4.92486
Seed number per plant
	2020	102260:70:-	2	14345390	3.1197e-06	5.50589
	2020	102331:118:+	2	14391257	2.49075e-06	5.60367
	2020	102434:88:+	2	14418915	3.5563e-06	5.449
	2020	102439:55:-	2	14418983	7.43201e-06	5.12889
	Combined	102331:118:+	2	14391257	1.19023e-05	4.92437
	Combined	102434:88:+	2	14418915	6.46239e-06	5.18961
	Combined	102439:55:-	2	14418983	1.29993e-05	4.88608
Seed-yield
	2018	102109:74:-	2	14322492	1.12113e-05	4.95034
	2018	102331:118:+	2	14391257	1.50424e-05	4.82268
	2018	102434:88:+	2	14418915	1.56909e-05	4.80435
	2020	102109:74:-	2	14322492	1.28035e-05	4.89267
	2020	102260:70:-	2	14345390	1.55131e-06	5.8093
	2020	102331:118:+	2	14391257	7.73243e-07	6.11168
	2020	102374:140:+	2	14406311	1.20102e-05	4.92045
	2020	102421:48:-	2	14412032	1.1339e-05	4.94542
	2020	102434:88:+	2	14418915	2.31099e-06	5.6362
	2020	102439:55:-	2	14418983	6.19274e-06	5.20812
	Combined	102109:74:-	2	14322492	4.10744e-07	6.38643
	Combined	102122:140:-	2	14323465	1.39432e-05	4.85564
	Combined	102171:5:+	2	14330993	2.26534e-06	5.64487
	Combined	102189:13:+	2	14333174	1.09176e-05	4.96187
	Combined	102260:70:-	2	14345390	5.83617e-07	6.23387
	Combined	102331:118:+	2	14391257	1.12888e-07	6.94735
	Combined	102374:140:+	2	14406311	1.12241e-06	5.94985
	Combined	102421:48:-	2	14412032	6.83788e-07	6.16508
	Combined	102434:88:+	2	14418915	2.03222e-07	6.69203
	Combined	102439:55:-	2	14418983	5.62731e-07	6.2497
Thousand seed weight
	2020	18831:31:+	1	8271081	1.67676e-05	4.77553

### Sheet: S10
Supplemental Ttable S12. Candidate genes for flowering date and seed-yield traits.
Linkage group	Position start	Position end	Gene ID	Predicted product
2	14268084	14278936	LOC105156147	protein indeterminate-domain chloroplastic-like
2	14291928	14296909	LOC105156148	protein NRT1/ PTR FAMILY 8.3
2	14300356	14310683	LOC105156149	uncharacterized protein
2	14309364	14315344	LOC105156150	putative Myb family transcription factor
2	14321544	14325349	LOC105156151	NADH dehydrogenase [ubiquinone] 1 beta subcomplex subunit 7
2	14328314	14336468	LOC105156152	protein CHROMATIN REMODELING 19
2	14337631	14348685	LOC105156154	protein ACCUMULATION AND REPLICATION OF CHLOROPLASTS 3
2	14353360	14354046	LOC105156311	uncharacterized protein
2	14365495	14374005	LOC105156155	uncharacterized protein
2	14380737	14407944	LOC105156156	sodium/hydrogen exchange
2	14411034	14419065	LOC105156157	IAA-alanine resistance protein 1
2	14421006	14422139	LOC105156312	putative clathrin assembly protein
2	14425027	14427239	LOC105156158	protein BASIC PENTACYSTEINE1-like
2	14431060	14434285	LOC105156159	abscisic acid receptor PYR1-like
2	14437047	14440093	LOC105156313	PHD finger protein MALE STERILITY 1
2	14443183	14444337	LOC105156160	CASP-like protein 4D1
2	14446106	14447547	LOC105156314	CASP-like protein 4D1
2	14450607	14456916	LOC105156161	uncharacterized protein
2	14458463	14462243	LOC105156162	serine/threonine-protein kinase BRI1-like 2
2	14474591	14479125	LOC105156164	annexin D5
